# Non-lesional and Lesional Lupus Skin Share Inflammatory Phenotypes that Drive Activation of CD16+ Dendritic Cells

**DOI:** 10.1101/2021.09.17.460124

**Authors:** Allison C. Billi, Feiyang Ma, Olesya Plazyo, Mehrnaz Gharaee-Kermani, Rachael Wasikowski, Grace A. Hile, Xianying Xing, Christine M. Yee, Syed M. Rizvi, Mitra P. Maz, Fei Wen, Lam C. Tsoi, Matteo Pellegrini, Robert L. Modlin, Johann E. Gudjonsson, J. Michelle Kahlenberg

## Abstract

Cutaneous lupus erythematosus (CLE) is a disfiguring and poorly understood condition frequently associated with systemic lupus. Studies to date suggest that non-lesional keratinocytes play a role in disease predisposition, but this has not been investigated in a comprehensive manner or in the context of other cell populations. To investigate CLE immunopathogenesis, normal-appearing skin, lesional skin, and circulating immune cells from lupus patients were analyzed via integrated single-cell RNA-sequencing and spatial-seq. We demonstrate that normal-appearing skin of lupus patients represents a type I interferon-rich, ‘prelesional’ environment that skews gene transcription in all major skin cell types and dramatically distorts cell-cell communication. Further, we show that lupus-enriched CD16+ dendritic cells undergo robust interferon education in the skin, thereby gaining pro-inflammatory phenotypes. Together, our data provide a comprehensive characterization of lesional and non-lesional skin in lupus and identify a role for skin education of CD16+ dendritic cells in CLE pathogenesis.
