## Supplementary Table 2 for "Non-lesional and Lesional Lupus Skin Share Inflammatory Phenotypes that Drive Activation of CD16+ Dendritic Cells"

### Sheet: celltype_markers FB cell type
gene	p_val	avg_logFC	pct.1	pct.2	p_val_adj
PTX3	1.42e-131	2.02502	0.249	0.042	4.13e-127
ISG15	7.3e-181	1.96779	0.776	0.389	2.13e-176
MT2A	3.95e-201	1.604	0.981	0.861	1.15e-196
CCL19	5.62e-55	1.47579	0.41	0.193	1.64e-50
IFI6	7.41e-142	1.37864	0.817	0.506	2.16e-137
MT1X	3.97e-105	1.35182	0.893	0.707	1.16e-100
G0S2	6.13e-63	1.31096	0.244	0.075	1.79e-58
IFIT3	2.24e-179	1.29268	0.651	0.248	6.53e-175
CXCL9	5.23e-83	1.2197	0.112	0.012	1.53e-78
CD74	6.68e-114	1.20788	0.548	0.224	1.95e-109
RSAD2	1.47e-268	1.20044	0.458	0.075	4.29e-264
PLA2G2A	9.17e-114	1.19329	0.504	0.183	2.67e-109
IFIT1	2.32e-140	1.18832	0.653	0.294	6.75e-136
IFI27	5.22e-112	1.17735	0.817	0.548	1.52e-107
MT1M	9.43e-93	1.13594	0.858	0.637	2.75e-88
CXCL10	2.62e-114	1.1328	0.113	0.007	7.64e-110
IFITM1	5.32e-139	1.07408	0.893	0.578	1.55e-134
IFIT2	2.04e-127	1.05419	0.417	0.121	5.93e-123
MX1	1.09e-205	1.04681	0.643	0.214	3.18e-201
HLA-A	7.4e-114	1.01117	0.993	0.952	2.16e-109
STEAP4	7.95e-74	0.989023	0.495	0.242	2.32e-69
MT1E	2.21e-93	0.975725	0.934	0.776	6.44e-89
CHI3L2	6.7e-132	0.971359	0.179	0.019	1.95e-127
HLA-B	8.38e-149	0.968128	0.999	0.956	2.44e-144
LY6E	2.15e-174	0.964318	0.988	0.871	6.26e-170
CCL5	9.41e-160	0.952587	0.186	0.016	2.74e-155
STAT1	8.24e-250	0.948257	0.794	0.296	2.4e-245
IFI44L	1.57e-188	0.935115	0.62	0.203	4.57e-184
IFITM3	3.05e-264	0.895742	0.998	0.974	8.89e-260
PARP14	8.15e-167	0.885809	0.809	0.391	2.37e-162
TYMP	1.92e-222	0.86797	0.979	0.702	5.6e-218
TNFSF10	2.76e-114	0.853909	0.819	0.488	8.05e-110
B2M	3.98e-172	0.850002	1	0.997	1.16e-167
LAP3	3.16e-229	0.833542	0.78	0.299	9.21e-225
NNMT	1.67e-124	0.832308	0.969	0.831	4.88e-120
PSMB9	3.02e-188	0.799271	0.799	0.356	8.8e-184
HLA-DRA	1.3e-108	0.798207	0.367	0.106	3.79e-104
XAF1	1.1e-148	0.786327	0.744	0.355	3.21e-144
MT1G	4.84e-75	0.768242	0.184	0.039	1.41e-70
PSME2	1.05e-159	0.73879	0.885	0.549	3.05e-155
THY1	4.5e-137	0.736864	0.915	0.591	1.31e-132
SERPINE2	3.32e-76	0.732844	0.701	0.413	9.68e-72
TIMP1	2.86e-132	0.725089	0.993	0.966	8.32e-128
CLU	5.73e-74	0.724046	0.915	0.691	1.67e-69
OAS1	1.61e-179	0.718064	0.591	0.189	4.69e-175
GREM1	4.1e-74	0.709574	0.562	0.283	1.19e-69
EPSTI1	4.61e-193	0.698917	0.582	0.171	1.34e-188
HLA-DRB1	2.15e-82	0.698737	0.353	0.118	6.27e-78
GBP1	6.5e-110	0.698034	0.533	0.205	1.89e-105
CXCL11	3.17e-158	0.691759	0.12	0.003	9.23e-154
BST2	5.46e-47	0.684446	0.629	0.404	1.59e-42
MX2	1.02e-199	0.674797	0.675	0.217	2.99e-195
CD68	2.41e-173	0.669265	0.558	0.17	7.01e-169
BASP1	3.55e-100	0.668737	0.748	0.454	1.03e-95
NAMPT	1.39e-44	0.655679	0.722	0.479	4.04e-40
S100A11	7.53e-173	0.6442	0.986	0.938	2.2e-168
WARS	1.98e-202	0.62392	0.461	0.1	5.78e-198
IFI16	8.79e-121	0.622437	0.923	0.714	2.56e-116
FTH1	1.71e-98	0.621893	0.999	0.997	4.97e-94
CTSS	3.86e-129	0.606145	0.685	0.304	1.12e-124
STEAP1	5.9e-124	0.604967	0.644	0.292	1.72e-119
HLA-C	2.5e-109	0.583652	0.997	0.965	7.28e-105
IFIH1	1.11e-168	0.581586	0.467	0.119	3.25e-164
PDPN	9.48e-142	0.577382	0.663	0.279	2.76e-137
C1R	3.07e-161	0.576206	0.997	0.955	8.94e-157
UBE2L6	8.78e-149	0.572177	0.695	0.292	2.56e-144
CST3	3.83e-120	0.561001	0.999	0.988	1.12e-115
IFI35	2.61e-133	0.555415	0.698	0.301	7.62e-129
RARRES3	1.16e-117	0.554995	0.737	0.359	3.39e-113
CTHRC1	7.29e-83	0.551406	0.666	0.34	2.12e-78
OASL	1.57e-213	0.548101	0.342	0.047	4.57e-209
CTSB	3.92e-86	0.535165	0.818	0.553	1.14e-81
PI16	3.95e-23	0.531768	0.594	0.437	1.15e-18
OAS3	1.31e-149	0.529872	0.461	0.128	3.81e-145
PGF	1.57e-111	0.521944	0.412	0.124	4.58e-107
PLSCR1	8.59e-116	0.518103	0.79	0.423	2.5e-111
TNFSF13B	2.65e-124	0.507356	0.597	0.221	7.73e-120
LGALS3BP	1.54e-52	0.502389	0.805	0.598	4.48e-48
MGST1	3.12e-102	0.501635	0.662	0.298	9.1e-98
SLC39A14	1.22e-79	0.500898	0.476	0.203	3.55e-75
IL1R1	8.92e-92	0.498291	0.769	0.448	2.6e-87
IGFBP4	8.33e-77	0.496598	0.98	0.886	2.43e-72
PPA1	7.45e-102	0.494392	0.903	0.666	2.17e-97
TRIM22	2.07e-118	0.493583	0.675	0.294	6.04e-114
HLA-F	5.43e-104	0.49034	0.654	0.303	1.58e-99
MDK	1.09e-51	0.48947	0.666	0.421	3.18e-47
APOL6	6e-112	0.485723	0.695	0.311	1.75e-107
HLA-DPA1	4.88e-74	0.484149	0.31	0.103	1.42e-69
VAMP5	2.93e-87	0.480142	0.893	0.649	8.53e-83
IL32	1.27e-68	0.473799	0.558	0.272	3.69e-64
CTSL	9.88e-49	0.469325	0.826	0.636	2.88e-44
CCDC71L	8.83e-51	0.467964	0.579	0.321	2.57e-46
LGALS9	8.81e-145	0.461682	0.46	0.13	2.57e-140
SFRP2	3.04e-28	0.460301	0.912	0.77	8.87e-24
CYP7B1	7.82e-110	0.458203	0.641	0.269	2.28e-105
DYNLT1	1.39e-87	0.455128	0.721	0.388	4.06e-83
PSMB8	1.2e-101	0.454966	0.779	0.431	3.49e-97
AKR1C1	1.64e-85	0.451689	0.588	0.275	4.78e-81
CCL8	1.33e-80	0.447688	0.215	0.048	3.88e-76
RNF213	2.34e-71	0.446382	0.772	0.46	6.81e-67
TAPBP	4.19e-94	0.446305	0.765	0.414	1.22e-89
HIF1A	1.13e-57	0.441968	0.557	0.297	3.3e-53
TNC	4.58e-33	0.439067	0.373	0.195	1.33e-28
CTSK	1.42e-57	0.436108	0.986	0.926	4.13e-53
GBP2	1.62e-104	0.430281	0.575	0.235	4.71e-100
DDX58	2.48e-125	0.426349	0.453	0.135	7.23e-121
SP100	4.92e-79	0.423687	0.782	0.478	1.43e-74
IFI44	2.15e-96	0.423414	0.55	0.227	6.28e-92
PSMA4	1.22e-82	0.422389	0.81	0.528	3.56e-78
PARP9	6.42e-125	0.422032	0.571	0.204	1.87e-120
CMPK2	2.48e-209	0.42079	0.348	0.05	7.22e-205
SELENOM	7.11e-117	0.419234	0.982	0.942	2.07e-112
FBN1	3.17e-72	0.417665	0.948	0.76	9.23e-68
GBP5	4.42e-106	0.416066	0.201	0.033	1.29e-101
MT1A	2.73e-40	0.415317	0.256	0.102	7.97e-36
VCAM1	4.99e-51	0.414821	0.645	0.366	1.46e-46
ISG20	1.37e-73	0.414399	0.35	0.121	4e-69
SOD2	3.41e-62	0.411452	0.913	0.748	9.93e-58
ATOX1	5.82e-73	0.410474	0.84	0.576	1.7e-68
APOL1	1.15e-115	0.410205	0.454	0.144	3.35e-111
HERC6	5.65e-156	0.397408	0.395	0.087	1.65e-151
MEDAG	1.7e-78	0.396385	0.478	0.197	4.95e-74
OAS2	1.43e-188	0.391852	0.362	0.061	4.18e-184
SAMD9L	4.12e-94	0.387196	0.518	0.205	1.2e-89
GSTO1	1.35e-67	0.386204	0.835	0.595	3.93e-63
PRSS23	5.13e-83	0.383134	0.537	0.222	1.5e-78
SAT1	1.16e-39	0.382049	0.786	0.562	3.37e-35
LDHA	3.54e-68	0.381109	0.957	0.885	1.03e-63
SH3BGRL3	4.84e-58	0.380482	0.94	0.791	1.41e-53
CYB5A	1.49e-59	0.380424	0.871	0.665	4.35e-55
NT5E	4.97e-63	0.379114	0.721	0.435	1.45e-58
IRF7	1.04e-117	0.378492	0.482	0.158	3.02e-113
IL15RA	4.11e-115	0.37399	0.567	0.208	1.2e-110
RETREG1	7.04e-86	0.3721	0.524	0.219	2.05e-81
HLA-E	3.95e-51	0.371919	0.972	0.895	1.15e-46
TAP1	1.13e-138	0.368475	0.478	0.135	3.3e-134
SLC39A8	1.37e-106	0.366283	0.434	0.139	3.98e-102
POMP	6.45e-65	0.36327	0.832	0.61	1.88e-60
STEAP2	2.53e-73	0.361641	0.536	0.245	7.38e-69
RPS27L	5.67e-38	0.355896	0.908	0.78	1.65e-33
CD63	4.31e-114	0.354887	0.991	0.991	1.25e-109
AOX1	8.64e-67	0.354402	0.605	0.307	2.52e-62
SLFN5	9.41e-61	0.352397	0.626	0.324	2.74e-56
CXCL14	1.23e-35	0.352046	0.99	0.942	3.59e-31
PTGES	1.96e-71	0.348347	0.621	0.306	5.72e-67
RAB13	1.61e-42	0.347859	0.749	0.514	4.69e-38
AGTRAP	3.11e-80	0.347792	0.695	0.362	9.05e-76
PPIB	1.93e-65	0.347591	0.982	0.932	5.62e-61
CD248	3.79e-44	0.345146	0.815	0.603	1.11e-39
IL4I1	1.25e-198	0.343124	0.231	0.019	3.65e-194
AKR1C3	5.31e-55	0.337814	0.692	0.416	1.55e-50
GLRX	1.19e-88	0.33775	0.525	0.216	3.48e-84
C3	1.74e-29	0.32784	0.844	0.646	5.07e-25
PSMA7	5.73e-69	0.327204	0.939	0.813	1.67e-64
GOLM1	2.69e-70	0.326776	0.524	0.236	7.83e-66
MMP2	2.97e-31	0.32663	0.962	0.874	8.65e-27
GBP4	4.66e-103	0.325878	0.246	0.05	1.36e-98
TWIST2	3.93e-39	0.325765	0.902	0.753	1.15e-34
APOL2	1.51e-99	0.318266	0.452	0.151	4.39e-95
C1S	7.72e-72	0.317758	0.995	0.953	2.25e-67
CTSA	7.04e-63	0.316309	0.707	0.415	2.05e-58
TUBA1C	2.58e-81	0.315509	0.542	0.235	7.53e-77
IFITM2	5.51e-49	0.314228	0.932	0.816	1.61e-44
ZNFX1	4.42e-84	0.313166	0.549	0.227	1.29e-79
SP110	3.06e-61	0.312452	0.539	0.264	8.92e-57
HERC5	9.47e-76	0.311004	0.399	0.145	2.76e-71
PSMA3	4.67e-58	0.309234	0.79	0.528	1.36e-53
C2	2.24e-62	0.307025	0.547	0.264	6.52e-58
STAT2	2.72e-48	0.304242	0.704	0.431	7.92e-44
ATP6V0E1	5.63e-54	0.303816	0.918	0.795	1.64e-49
ARPC1B	1.07e-61	0.301952	0.765	0.452	3.11e-57
TNFAIP2	8.14e-22	0.301145	0.72	0.514	2.37e-17
EMP3	1.4e-47	0.300327	0.96	0.864	4.09e-43
PPIC	6.84e-34	0.298052	0.856	0.678	1.99e-29
CD47	8.75e-48	0.297899	0.906	0.692	2.55e-43
EIF2AK2	1.08e-43	0.297137	0.673	0.426	3.13e-39
MYCBP2	2.2e-33	0.2916	0.78	0.573	6.42e-29
APOL3	3.54e-129	0.291141	0.443	0.123	1.03e-124
C19orf66	5.47e-76	0.29112	0.611	0.282	1.59e-71
GYPC	2.07e-43	0.29035	0.777	0.551	6.04e-39
MT1F	1.64e-21	0.288437	0.324	0.188	4.77e-17
NMI	6.53e-95	0.28682	0.455	0.159	1.9e-90
PDCD5	9.19e-51	0.285125	0.847	0.627	2.68e-46
CLEC2B	3.44e-17	0.2844	0.737	0.576	1e-12
SAMD9	6.76e-59	0.281204	0.381	0.153	1.97e-54
ADAR	9.78e-58	0.280606	0.713	0.409	2.85e-53
CFB	1.87e-109	0.279971	0.429	0.128	5.45e-105
BIRC3	1.66e-43	0.277802	0.357	0.162	4.83e-39
SAMHD1	1.62e-44	0.276941	0.773	0.504	4.72e-40
OSMR	2.91e-59	0.276686	0.582	0.293	8.48e-55
CA12	4.33e-108	0.274734	0.289	0.065	1.26e-103
SEMA3C	8.68e-41	0.27273	0.442	0.223	2.53e-36
FGL2	9.58e-36	0.271444	0.767	0.541	2.79e-31
CCDC85B	2.32e-33	0.269474	0.807	0.617	6.76e-29
DBI	1.14e-42	0.269057	0.939	0.812	3.33e-38
HSP90B1	2.27e-40	0.269025	0.968	0.889	6.61e-36
GJA1	6.07e-24	0.26706	0.6	0.419	1.77e-19
SERPING1	3.66e-37	0.266739	0.992	0.961	1.07e-32
PRELID1	9.78e-41	0.264881	0.819	0.61	2.85e-36
TAGLN2	6.17e-41	0.26456	0.941	0.806	1.8e-36
CTSH	1.15e-26	0.264497	0.541	0.335	3.34e-22
DKK1	6.42e-41	0.263465	0.153	0.044	1.87e-36
STOM	3.49e-32	0.263026	0.789	0.575	1.02e-27
TMSB10	1.94e-61	0.262025	0.998	0.995	5.64e-57
CD59	6.49e-41	0.261069	0.875	0.703	1.89e-36
RGS3	1.31e-24	0.259791	0.453	0.28	3.82e-20
PFN1	1.14e-35	0.2593	0.934	0.845	3.32e-31
DRAP1	6.03e-42	0.258945	0.847	0.62	1.76e-37
ODF3B	6.94e-65	0.258824	0.576	0.27	2.02e-60
SRPX	8.51e-26	0.258641	0.739	0.554	2.48e-21
SSR4	3.31e-40	0.256399	0.916	0.788	9.64e-36
DAB2	6.88e-31	0.255969	0.862	0.701	2e-26
ABI3BP	3.95e-29	0.254568	0.873	0.682	1.15e-24
SHISA5	3.69e-44	0.254439	0.656	0.388	1.07e-39
TAP2	6.53e-90	0.25406	0.388	0.124	1.9e-85
DTX3L	1.22e-78	0.253946	0.444	0.165	3.54e-74
S100A16	3.9e-39	0.25368	0.712	0.473	1.14e-34
TMEM50A	1.01e-43	0.251466	0.892	0.701	2.94e-39
GBP3	2.63e-69	0.250066	0.394	0.149	7.65e-65
HTRA3	1.7e-28	0.249529	0.521	0.319	4.94e-24
NME1	1.43e-56	0.247065	0.615	0.326	4.18e-52
PPP1R14B	7.45e-29	0.244555	0.71	0.508	2.17e-24
IL18BP	1.06e-185	0.243983	0.22	0.019	3.08e-181
TSHZ2	1.36e-52	0.242792	0.542	0.265	3.97e-48
LMCD1	1.88e-27	0.239707	0.356	0.19	5.47e-23
TGFBR2	9.31e-28	0.23844	0.708	0.515	2.71e-23
PSMD7	3.18e-43	0.238196	0.692	0.437	9.27e-39
FKBP1A	6.88e-33	0.237928	0.896	0.705	2.01e-28
CD82	7.28e-71	0.237826	0.398	0.147	2.12e-66
NCOA7	2.74e-32	0.237615	0.708	0.45	7.98e-28
DIO2	5.77e-14	0.237605	0.529	0.371	1.68e-09
RBP5	1.93e-39	0.23738	0.277	0.114	5.63e-35
PDIA3	2.74e-34	0.236809	0.927	0.816	7.99e-30
SCPEP1	1.48e-32	0.236499	0.759	0.539	4.32e-28
WIPI1	8.93e-59	0.236477	0.51	0.241	2.6e-54
HLA-DPB1	6.71e-12	0.236332	0.353	0.236	1.96e-07
PGAM1	1.09e-40	0.235463	0.858	0.626	3.17e-36
ADM	8.69e-13	0.234698	0.572	0.442	2.53e-08
PSMB3	1.97e-42	0.234006	0.837	0.602	5.74e-38
DDX21	9.49e-23	0.233264	0.652	0.454	2.77e-18
PKM	8.82e-28	0.233244	0.873	0.723	2.57e-23
ADAMTS5	1.2e-23	0.232375	0.528	0.333	3.49e-19
CALR	3.17e-32	0.231857	0.94	0.831	9.24e-28
PSMB10	4.7e-67	0.230774	0.451	0.184	1.37e-62
SUB1	8.37e-35	0.229046	0.887	0.724	2.44e-30
UAP1	1.92e-23	0.228547	0.487	0.3	5.6e-19
RBX1	2.21e-28	0.227928	0.882	0.724	6.45e-24
ENO1	7.79e-31	0.227511	0.919	0.762	2.27e-26
KDELR2	3.24e-33	0.227066	0.864	0.681	9.46e-29
CXCL12	7.07e-33	0.227022	0.92	0.711	2.06e-28
HELZ2	1.49e-84	0.225633	0.377	0.121	4.35e-80
FSTL1	4.07e-32	0.224786	0.959	0.855	1.19e-27
FAM107A	1.1e-36	0.22388	0.498	0.271	3.2e-32
SERPINH1	1.86e-30	0.222695	0.82	0.606	5.41e-26
CALU	1.96e-33	0.222629	0.85	0.656	5.71e-29
SRA1	2.03e-73	0.221603	0.524	0.22	5.93e-69
RNF114	1.69e-46	0.221423	0.562	0.294	4.91e-42
CYBA	2.81e-37	0.220395	0.927	0.784	8.19e-33
HM13	3.3e-36	0.220188	0.765	0.511	9.63e-32
RAN	5.08e-37	0.219698	0.87	0.695	1.48e-32
TMEM173	6.42e-43	0.219523	0.677	0.402	1.87e-38
HAPLN3	4.24e-106	0.219365	0.327	0.08	1.23e-101
SLC15A3	4.57e-98	0.21877	0.303	0.076	1.33e-93
GRN	1.85e-31	0.217555	0.873	0.697	5.38e-27
EMILIN1	5.02e-36	0.217496	0.775	0.519	1.46e-31
ALKAL2	3.13e-18	0.21727	0.256	0.14	9.11e-14
DPP4	7.48e-43	0.215557	0.456	0.231	2.18e-38
HSD11B1	2.64e-81	0.213927	0.244	0.059	7.69e-77
NPC2	1.51e-27	0.211419	0.907	0.749	4.39e-23
PHPT1	2.36e-30	0.210839	0.897	0.723	6.88e-26
NUB1	2.01e-32	0.210836	0.595	0.355	5.86e-28
ECM1	1.53e-26	0.210731	0.799	0.621	4.46e-22
BUD31	2.05e-33	0.210185	0.771	0.533	5.96e-29
NUPR1	7.83e-14	0.209157	0.921	0.833	2.28e-09
BRI3	5.86e-23	0.208377	0.908	0.806	1.71e-18
AP2S1	2.83e-35	0.208026	0.803	0.584	8.26e-31
RCN1	1.98e-32	0.207632	0.81	0.593	5.78e-28
PRR13	5.12e-41	0.207202	0.615	0.354	1.49e-36
SDCBP	2.9e-31	0.205211	0.85	0.672	8.44e-27
FKBP11	4.33e-56	0.205207	0.477	0.214	1.26e-51
CYP1B1	4.2e-33	0.205179	0.498	0.283	1.22e-28
SEC61B	9.95e-33	0.204764	0.914	0.809	2.9e-28
TMEM176B	5.18e-16	0.204744	0.823	0.707	1.51e-11
PSMB1	2.84e-34	0.204678	0.939	0.826	8.29e-30
PRRX1	2.21e-25	0.203874	0.951	0.837	6.45e-21
GNG5	8.66e-32	0.203366	0.859	0.674	2.53e-27
PRDX6	1.7e-27	0.203314	0.899	0.768	4.94e-23
NAPA	2.33e-43	0.203138	0.592	0.324	6.79e-39
C12orf75	9.49e-27	0.202951	0.548	0.343	2.77e-22
PTN	7.92e-10	0.202739	0.755	0.631	2.31e-05
SCARB2	1.58e-22	0.202235	0.78	0.583	4.6e-18
GSTK1	3.16e-32	0.201888	0.745	0.504	9.2e-28
BAX	7.55e-32	0.201557	0.541	0.321	2.2e-27
TPM4	1.44e-20	0.200166	0.864	0.724	4.19e-16
NEAT1	5.57e-16	0.198102	0.981	0.955	1.62e-11
TMEM123	5.39e-22	0.197144	0.679	0.479	1.57e-17
ITGA5	4.55e-44	0.196974	0.411	0.192	1.33e-39
ANGPTL2	1.06e-28	0.196708	0.666	0.434	3.09e-24
SLC25A28	8.12e-67	0.19666	0.423	0.163	2.37e-62
TMSB4X	1.73e-24	0.195674	0.997	0.99	5.04e-20
PSME1	3.15e-27	0.195454	0.896	0.736	9.17e-23
C1QBP	7.08e-35	0.195125	0.753	0.508	2.06e-30
MYDGF	7.54e-30	0.194852	0.867	0.691	2.2e-25
TXNDC17	1.93e-41	0.194008	0.618	0.347	5.63e-37
COPE	1.71e-29	0.193853	0.845	0.653	4.97e-25
FAM20A	2.81e-57	0.193737	0.426	0.179	8.2e-53
MRPL14	5.47e-43	0.193401	0.635	0.355	1.59e-38
ETV7	2.69e-106	0.193151	0.269	0.056	7.85e-102
LGALS3	8.83e-32	0.193132	0.981	0.973	2.57e-27
CISD1	3.93e-54	0.193074	0.486	0.223	1.15e-49
TRIM47	4.61e-28	0.19279	0.635	0.399	1.34e-23
ISOC2	2.61e-45	0.192303	0.555	0.288	7.6e-41
S100A10	5.99e-29	0.192275	0.993	0.99	1.75e-24
SEC61A1	7.9e-38	0.192244	0.614	0.361	2.3e-33
HNRNPAB	7.71e-28	0.192152	0.692	0.468	2.25e-23
MYL12A	5.05e-26	0.192119	0.932	0.823	1.47e-21
PTGIR	6.55e-55	0.190881	0.447	0.192	1.91e-50
TMEM176A	8.19e-18	0.19055	0.738	0.577	2.39e-13
METRNL	1.17e-26	0.190542	0.687	0.464	3.42e-22
ACSL4	7.38e-48	0.1903	0.364	0.153	2.15e-43
TNFRSF12A	1.18e-40	0.190127	0.308	0.131	3.45e-36
PNPT1	4.91e-55	0.189977	0.337	0.128	1.43e-50
TNFAIP6	5.02e-30	0.189881	0.501	0.303	1.46e-25
BZW1	3.91e-26	0.189739	0.794	0.583	1.14e-21
TPM3	1.16e-25	0.189725	0.765	0.56	3.39e-21
MRPL27	8.48e-36	0.189124	0.638	0.392	2.47e-31
ADAMTS2	1.9e-40	0.188909	0.476	0.245	5.55e-36
YWHAB	5.22e-30	0.188734	0.913	0.789	1.52e-25
PYCARD	4.19e-33	0.188524	0.516	0.292	1.22e-28
GTF3C6	5.57e-42	0.188397	0.599	0.33	1.62e-37
MICALL2	7.61e-64	0.188284	0.342	0.12	2.22e-59
CBX3	7.8e-28	0.187901	0.742	0.516	2.27e-23
MVP	3.83e-39	0.186743	0.68	0.399	1.12e-34
ARPC2	6.77e-29	0.186294	0.901	0.725	1.97e-24
ATP5PD	1.01e-25	0.186209	0.887	0.737	2.95e-21
ACKR4	2.3e-14	0.186132	0.514	0.362	6.72e-10
CD40	6.59e-25	0.185841	0.432	0.247	1.92e-20
EIF2S2	3.97e-24	0.185572	0.764	0.555	1.16e-19
PLIN3	3.9e-32	0.185363	0.672	0.433	1.14e-27
PDIA4	5.95e-40	0.185074	0.62	0.35	1.73e-35
SDF2L1	6.85e-43	0.183983	0.556	0.294	2e-38
SDK1	2.39e-57	0.183301	0.418	0.17	6.97e-53
UBE2L3	1.82e-30	0.18309	0.762	0.523	5.32e-26
ACTR3	2.28e-28	0.182969	0.64	0.414	6.64e-24
HEXB	1.05e-21	0.182376	0.67	0.469	3.05e-17
IL34	7.09e-61	0.182286	0.434	0.176	2.07e-56
P4HB	2.54e-23	0.181253	0.885	0.735	7.41e-19
USP18	1.31e-59	0.18049	0.276	0.091	3.83e-55
GSDMD	2.8e-39	0.180281	0.618	0.357	8.16e-35
PARK7	3.59e-30	0.17964	0.933	0.837	1.04e-25
SNED1	1.32e-29	0.179426	0.655	0.413	3.85e-25
TRIM38	8.5e-37	0.179059	0.49	0.256	2.48e-32
ARPC3	2.37e-25	0.178989	0.911	0.765	6.91e-21
RPN2	1.67e-28	0.178896	0.764	0.535	4.86e-24
CKAP4	4.81e-33	0.178715	0.655	0.413	1.4e-28
SLCO3A1	5.7e-44	0.178615	0.485	0.243	1.66e-39
NINJ1	1.64e-27	0.17816	0.427	0.24	4.78e-23
FAM20C	6.84e-31	0.177977	0.482	0.274	1.99e-26
TCN2	1.53e-53	0.177397	0.328	0.126	4.46e-49
PHC2	2.36e-29	0.177021	0.544	0.324	6.87e-25
C4orf48	1.35e-33	0.176819	0.42	0.22	3.94e-29
WISP2	1.33e-18	0.176672	0.707	0.545	3.88e-14
GOLGA4	2.02e-17	0.176462	0.744	0.55	5.89e-13
UQCC2	8.55e-40	0.176449	0.574	0.315	2.49e-35
PRRX2	4.93e-20	0.176416	0.903	0.769	1.44e-15
SECTM1	7.86e-39	0.176358	0.417	0.2	2.29e-34
ISLR	1.36e-14	0.175843	0.821	0.693	3.98e-10
TAF10	4.65e-33	0.175344	0.662	0.403	1.35e-28
DRAM1	6.15e-55	0.175012	0.383	0.156	1.79e-50
AKR1C2	1.63e-29	0.174775	0.444	0.248	4.74e-25
SNX6	4.82e-24	0.173538	0.75	0.529	1.4e-19
MRPS18C	5.38e-26	0.173319	0.669	0.448	1.57e-21
HSPA5	1.18e-17	0.173219	0.899	0.779	3.45e-13
MRPS12	8.84e-48	0.172917	0.555	0.282	2.58e-43
PHF11	1.07e-32	0.172706	0.566	0.327	3.12e-28
MANF	8.33e-33	0.172583	0.6	0.358	2.43e-28
UQCR10	1.91e-22	0.172581	0.835	0.664	5.55e-18
FAM118A	5.32e-23	0.172495	0.477	0.29	1.55e-18
WTAP	2.04e-37	0.172242	0.809	0.585	5.95e-33
NDUFV2	4.9e-25	0.171985	0.818	0.616	1.43e-20
ANK2	4.85e-22	0.17179	0.744	0.532	1.41e-17
LTBP1	6.88e-26	0.171288	0.772	0.528	2.01e-21
PDIA6	1.01e-21	0.171058	0.876	0.703	2.94e-17
OPTN	9.71e-27	0.170986	0.777	0.553	2.83e-22
RRBP1	3.07e-16	0.170867	0.889	0.75	8.94e-12
ZNF385A	1.87e-42	0.170393	0.329	0.142	5.45e-38
PSMD1	5.25e-39	0.170062	0.55	0.299	1.53e-34
GRINA	1.66e-28	0.169894	0.66	0.427	4.84e-24
EIF5A	6.29e-19	0.169236	0.834	0.666	1.83e-14
FAS	1.41e-38	0.169047	0.455	0.231	4.12e-34
TRIM69	2.46e-63	0.168829	0.345	0.122	7.17e-59
EFEMP1	1.68e-19	0.168638	0.798	0.601	4.91e-15
FBLN2	2.61e-18	0.168632	0.967	0.879	7.62e-14
SQOR	1.05e-47	0.168345	0.388	0.169	3.07e-43
DDX60L	2.32e-52	0.1681	0.258	0.087	6.76e-48
FOXP1	2.51e-39	0.16805	0.386	0.183	7.3e-35
SH3KBP1	2.41e-22	0.167912	0.716	0.5	7.03e-18
RALA	1.03e-24	0.167191	0.614	0.401	3.01e-20
PSMA2	1.51e-27	0.166268	0.695	0.447	4.39e-23
CAPG	1.07e-26	0.166049	0.527	0.319	3.13e-22
CLIC1	2.84e-20	0.165573	0.93	0.845	8.29e-16
SNRPG	3.38e-24	0.165495	0.79	0.568	9.84e-20
PSMB5	1.6e-28	0.165247	0.747	0.513	4.66e-24
TNIP1	6.62e-33	0.164935	0.455	0.242	1.93e-28
COPS8	7.03e-25	0.164728	0.538	0.331	2.05e-20
TXN	2.23e-21	0.164698	0.964	0.873	6.5e-17
PSMA1	3.08e-24	0.164547	0.78	0.566	8.98e-20
CFLAR	5.75e-20	0.164299	0.697	0.488	1.68e-15
SRM	9.73e-30	0.16409	0.655	0.412	2.84e-25
PXDN	2.73e-41	0.163962	0.359	0.164	7.95e-37
PTP4A2	2.24e-22	0.16281	0.791	0.573	6.52e-18
TMEM205	1.04e-23	0.162429	0.736	0.507	3.02e-19
NUCB2	3.12e-18	0.162319	0.768	0.589	9.08e-14
PLIN2	1.35e-32	0.162149	0.58	0.34	3.94e-28
EDF1	1.61e-25	0.162017	0.964	0.914	4.68e-21
KCND3	1.01e-88	0.161938	0.235	0.051	2.95e-84
MAP4K4	7.77e-25	0.161772	0.515	0.319	2.26e-20
S100A9	8.58e-74	0.161254	0.22	0.053	2.5e-69
CCL2	3.96e-30	0.161074	0.619	0.381	1.16e-25
GPATCH4	3.43e-53	0.160901	0.363	0.144	9.99e-49
MRPL36	1.18e-34	0.160112	0.567	0.32	3.44e-30
TMEM140	1.4e-56	0.15995	0.281	0.095	4.07e-52
MYD88	5.48e-70	0.159431	0.337	0.111	1.6e-65
COX7B	1.46e-22	0.158927	0.812	0.618	4.25e-18
PLEKHG1	3.18e-44	0.158645	0.402	0.182	9.27e-40
MGST3	1.89e-15	0.158499	0.941	0.882	5.5e-11
DECR1	2.1e-25	0.158393	0.673	0.435	6.13e-21
SEC61G	2.41e-18	0.158376	0.886	0.739	7.02e-14
C1GALT1	9.81e-45	0.158125	0.333	0.138	2.86e-40
SHC1	5.62e-35	0.157923	0.502	0.272	1.64e-30
TMED9	6.15e-22	0.15779	0.842	0.642	1.79e-17
VDAC1	7.61e-26	0.157305	0.73	0.5	2.22e-21
S100A8	4.34e-72	0.157143	0.209	0.049	1.26e-67
AKAP12	1.52e-15	0.157049	0.637	0.457	4.43e-11
CLSTN3	2.56e-35	0.157045	0.382	0.184	7.46e-31
RBCK1	9.79e-21	0.1568	0.625	0.427	2.85e-16
LMAN1	4.96e-20	0.156629	0.87	0.701	1.44e-15
LIMA1	1.21e-18	0.156597	0.905	0.768	3.53e-14
CCT5	7.91e-30	0.156539	0.631	0.394	2.31e-25
GUK1	1.8e-19	0.156294	0.92	0.827	5.25e-15
XRN2	2.28e-24	0.156265	0.671	0.439	6.64e-20
COL6A3	9.18e-14	0.155842	0.979	0.919	2.68e-09
CASP4	2.92e-30	0.155731	0.581	0.344	8.51e-26
PARP12	4.49e-71	0.155322	0.26	0.072	1.31e-66
GMPR	4.68e-58	0.155134	0.24	0.072	1.36e-53
SCARA3	7.57e-33	0.154919	0.427	0.224	2.21e-28
ZNF593	4.67e-46	0.153648	0.485	0.231	1.36e-41
RELB	2.29e-55	0.15286	0.356	0.136	6.67e-51
CFL1	5.15e-20	0.152497	0.975	0.905	1.5e-15
REV3L	8.55e-16	0.151931	0.861	0.697	2.49e-11
TMEM165	4.49e-24	0.151518	0.687	0.471	1.31e-19
MRPL47	4.94e-35	0.151406	0.544	0.298	1.44e-30
MRPL12	2.01e-51	0.151398	0.463	0.206	5.87e-47
CALD1	3.94e-17	0.151319	0.979	0.938	1.15e-12
EIF4A1	3.08e-19	0.150887	0.724	0.517	8.97e-15
MSC	1.19e-45	0.150686	0.348	0.144	3.47e-41
CD151	8.62e-23	0.150129	0.802	0.593	2.51e-18
LAMP2	8.35e-18	0.150064	0.721	0.526	2.43e-13
SMIM14	1.92e-19	0.149972	0.625	0.426	5.59e-15
CTSC	4.14e-12	0.149852	0.511	0.362	1.21e-07
MRPL17	1.2e-44	0.14885	0.532	0.265	3.51e-40
RER1	4.89e-22	0.148835	0.782	0.589	1.43e-17
LRRC59	2.66e-29	0.148418	0.441	0.241	7.76e-25
COA4	3.12e-34	0.14787	0.6	0.341	9.09e-30
AURKAIP1	1.68e-23	0.147796	0.799	0.589	4.91e-19
TUBB6	3.31e-23	0.147565	0.64	0.418	9.65e-19
SNU13	4.39e-17	0.147333	0.841	0.661	1.28e-12
WBP1L	2.03e-33	0.147273	0.515	0.285	5.91e-29
ADRM1	7.06e-29	0.147199	0.618	0.369	2.06e-24
SLPI	4.25e-34	0.147144	0.318	0.146	1.24e-29
TMED10	5.17e-21	0.147101	0.845	0.659	1.51e-16
MCTS1	6.14e-38	0.147002	0.481	0.242	1.79e-33
FAM198B	1.95e-44	0.146714	0.398	0.176	5.67e-40
TNIP2	4.89e-39	0.146411	0.42	0.202	1.42e-34
NHLRC3	1.16e-34	0.146241	0.454	0.233	3.37e-30
SSB	3.32e-17	0.146091	0.824	0.666	9.68e-13
SELENOS	2.31e-20	0.146053	0.771	0.576	6.74e-16
DNPEP	2.96e-31	0.145546	0.506	0.274	8.61e-27
SPATS2L	4.96e-16	0.145396	0.782	0.596	1.44e-11
ALDH2	6.73e-16	0.145346	0.628	0.441	1.96e-11
SLC1A3	7.82e-34	0.145333	0.389	0.194	2.28e-29
JAK2	6.33e-56	0.144934	0.304	0.106	1.84e-51
CRELD2	8.14e-33	0.144358	0.536	0.299	2.37e-28
GGCT	9.01e-35	0.144101	0.417	0.211	2.63e-30
SNRPD1	8.21e-23	0.143893	0.685	0.466	2.39e-18
APBB1IP	8.32e-59	0.143871	0.226	0.065	2.42e-54
GPX4	1.78e-17	0.143844	0.969	0.926	5.17e-13
CCDC28B	8.63e-40	0.143703	0.348	0.155	2.51e-35
ARL4C	1.52e-29	0.143455	0.408	0.217	4.42e-25
REXO2	1.19e-14	0.143341	0.729	0.582	3.46e-10
NUDT5	2.12e-47	0.142915	0.42	0.187	6.17e-43
RTP4	2.47e-87	0.14282	0.202	0.039	7.2e-83
ATP6V0B	2.51e-23	0.142751	0.642	0.426	7.32e-19
TRADD	1.24e-40	0.142722	0.467	0.229	3.6e-36
NDUFS6	1.79e-20	0.142668	0.818	0.628	5.22e-16
PRDX1	1.72e-18	0.141962	0.936	0.851	5e-14
EPAS1	2.9e-34	0.141569	0.31	0.141	8.46e-30
S100A4	9.85e-11	0.141488	0.99	0.979	2.87e-06
HEXA	6.6e-25	0.141456	0.736	0.49	1.92e-20
HSPE1	1.76e-20	0.141205	0.878	0.729	5.12e-16
PSMD8	2.57e-19	0.140569	0.825	0.645	7.5e-15
RBMS1	9.85e-16	0.140216	0.731	0.563	2.87e-11
PSMB2	7.54e-27	0.140213	0.678	0.428	2.2e-22
VCAN	6.53e-16	0.139676	0.949	0.842	1.9e-11
LMAN2	2.23e-19	0.139336	0.763	0.544	6.51e-15
DDX60	2.23e-33	0.139028	0.277	0.122	6.5e-29
RSPO3	5.42e-15	0.138749	0.242	0.134	1.58e-10
COMMD4	1.16e-29	0.138633	0.579	0.335	3.38e-25
MRPS7	5.1e-29	0.138591	0.584	0.344	1.49e-24
FRMD6	4.99e-11	0.138395	0.737	0.576	1.45e-06
AEBP1	2.49e-19	0.138372	0.957	0.869	7.25e-15
CHMP2A	2.74e-18	0.138362	0.842	0.674	7.97e-14
ARF4	3.39e-15	0.138291	0.844	0.693	9.88e-11
STAT3	1.25e-18	0.138288	0.829	0.664	3.66e-14
PDLIM4	9.04e-25	0.138086	0.611	0.385	2.64e-20
ZMAT3	1.92e-32	0.137663	0.34	0.164	5.61e-28
DHRS3	9.85e-37	0.137497	0.312	0.136	2.87e-32
PML	2.53e-36	0.137267	0.434	0.216	7.36e-32
SLC25A5	1.65e-20	0.137209	0.715	0.493	4.81e-16
PRRC2C	1.49e-11	0.137148	0.842	0.713	4.33e-07
CLMP	4.12e-15	0.137079	0.704	0.506	1.2e-10
CDV3	5.29e-18	0.136619	0.685	0.494	1.54e-13
NDUFB3	9.79e-22	0.135787	0.626	0.41	2.85e-17
IKBIP	1.52e-25	0.135719	0.511	0.306	4.43e-21
TUBB	6.72e-10	0.135644	0.941	0.861	1.96e-05
FUOM	4.35e-41	0.135381	0.482	0.237	1.27e-36
CPXM1	3.69e-23	0.135234	0.418	0.243	1.07e-18
NDUFA6	1.88e-21	0.13518	0.705	0.48	5.47e-17
TMEM147	8.01e-26	0.134972	0.67	0.427	2.33e-21
ITM2B	4.98e-18	0.134773	0.993	0.979	1.45e-13
IFNGR1	4.3e-20	0.134583	0.739	0.511	1.25e-15
BMP1	4.16e-36	0.134389	0.462	0.234	1.21e-31
FGF7	6.85e-15	0.13428	0.66	0.493	2e-10
ACTB	5.48e-15	0.134226	0.997	0.985	1.6e-10
HSBP1	6.73e-15	0.133723	0.859	0.701	1.96e-10
MRPL20	1.21e-18	0.133304	0.786	0.578	3.52e-14
PSMB7	6.69e-17	0.133292	0.731	0.534	1.95e-12
MDM2	9.69e-20	0.132902	0.389	0.23	2.82e-15
ENY2	7.3e-18	0.132887	0.82	0.634	2.13e-13
SSBP1	2.21e-17	0.132445	0.823	0.659	6.43e-13
CCT6A	1.51e-27	0.132237	0.598	0.355	4.39e-23
EMC7	4.94e-21	0.131883	0.707	0.483	1.44e-16
BID	6.67e-54	0.131544	0.286	0.098	1.94e-49
DESI1	3.44e-58	0.131475	0.316	0.11	1e-53
MRPL41	1.23e-19	0.131217	0.736	0.516	3.58e-15
TPGS1	6.88e-25	0.131199	0.571	0.341	2.01e-20
APRT	4.97e-16	0.131166	0.843	0.688	1.45e-11
LAMTOR2	1.1e-25	0.131145	0.592	0.365	3.2e-21
DCN	1.92e-15	0.130817	0.998	0.996	5.61e-11
RNF181	3.5e-23	0.130696	0.646	0.422	1.02e-18
MARCH3	3.54e-51	0.130636	0.123	0.025	1.03e-46
CNDP2	1.99e-36	0.130589	0.33	0.149	5.8e-32
CAPZA1	2.25e-29	0.130578	0.591	0.349	6.55e-25
VMP1	4.11e-21	0.130537	0.798	0.577	1.2e-16
HES4	2.33e-18	0.130527	0.347	0.205	6.78e-14
HLA-DMA	7.1e-54	0.129851	0.154	0.035	2.07e-49
CX3CL1	2.64e-43	0.129789	0.185	0.057	7.7e-39
ATP6V1F	7.06e-15	0.129773	0.771	0.598	2.06e-10
EVA1B	6.37e-16	0.129512	0.827	0.655	1.86e-11
SPATA13	1.62e-33	0.129128	0.286	0.126	4.72e-29
BICC1	1.78e-13	0.12907	0.819	0.64	5.2e-09
PODN	9.3e-16	0.129063	0.675	0.493	2.71e-11
SNRPA1	3.01e-34	0.12898	0.484	0.252	8.78e-30
ABCF1	6.98e-29	0.128735	0.513	0.293	2.03e-24
SLC43A2	1.56e-73	0.128458	0.175	0.034	4.55e-69
SPCS1	4.44e-15	0.128384	0.882	0.726	1.29e-10
CLIC2	3.76e-38	0.127807	0.397	0.188	1.1e-33
CASP1	3.48e-35	0.12775	0.418	0.205	1.01e-30
CNIH4	5.3e-23	0.127656	0.585	0.369	1.55e-18
RAP1B	1.14e-18	0.127437	0.788	0.591	3.33e-14
UNC93B1	8.52e-39	0.127362	0.347	0.154	2.48e-34
ETHE1	6.95e-24	0.127306	0.463	0.27	2.03e-19
RUNX1	3.63e-18	0.1271	0.572	0.384	1.06e-13
DHX58	2.25e-54	0.126893	0.21	0.06	6.56e-50
ALDH9A1	9.29e-27	0.126858	0.62	0.377	2.71e-22
CHMP5	2.89e-13	0.126522	0.693	0.509	8.42e-09
CSF1	1.13e-25	0.126305	0.518	0.302	3.3e-21
CALM3	2.98e-15	0.126237	0.746	0.556	8.68e-11
GPX8	5.51e-16	0.126185	0.656	0.466	1.61e-11
SOD3	1.07e-11	0.125691	0.975	0.937	3.11e-07
LRRC32	1.16e-33	0.124773	0.332	0.156	3.37e-29
EIF3I	7.54e-18	0.124753	0.793	0.589	2.2e-13
ANXA7	2.54e-19	0.12463	0.749	0.532	7.41e-15
C5orf15	7.79e-20	0.12425	0.568	0.363	2.27e-15
RPLP0	4.41e-13	0.124236	0.977	0.956	1.29e-08
METTL7A	8.39e-09	0.124151	0.668	0.52	0.000244502
NIFK	1.39e-23	0.124037	0.603	0.376	4.06e-19
COX14	1.32e-18	0.12384	0.607	0.409	3.85e-14
MRTO4	2.74e-33	0.123658	0.44	0.224	8e-29
PRCP	3.12e-21	0.123277	0.584	0.38	9.08e-17
COMMD1	2.05e-22	0.123138	0.651	0.413	5.99e-18
PSMA5	2.56e-24	0.122941	0.614	0.382	7.47e-20
COX5A	6.5e-24	0.122766	0.635	0.402	1.89e-19
IFIT5	1.47e-32	0.122661	0.344	0.161	4.3e-28
MFSD12	1.05e-52	0.122646	0.277	0.095	3.05e-48
TNFRSF1A	1.06e-17	0.12256	0.792	0.589	3.09e-13
YBX1	2.94e-14	0.122517	0.964	0.928	8.58e-10
EFEMP2	3.06e-14	0.122492	0.84	0.672	8.91e-10
MRPL57	1.82e-14	0.122364	0.729	0.534	5.3e-10
COPB2	1.74e-21	0.122285	0.592	0.383	5.08e-17
UBXN4	1.17e-14	0.122157	0.825	0.685	3.41e-10
MRPS15	1.3e-23	0.121546	0.612	0.386	3.8e-19
NCK1	3.11e-20	0.121097	0.542	0.337	9.07e-16
PNO1	5.25e-49	0.121074	0.318	0.121	1.53e-44
PROCR	3.49e-39	0.120962	0.366	0.164	1.02e-34
ENG	6.33e-29	0.120949	0.581	0.342	1.85e-24
MTHFD1L	3.62e-54	0.120845	0.301	0.106	1.06e-49
TMEM208	4.81e-21	0.120593	0.666	0.435	1.4e-16
PFDN2	1.45e-19	0.120568	0.661	0.456	4.22e-15
CRISPLD2	1.29e-13	0.120369	0.72	0.543	3.76e-09
TAX1BP1	3.82e-14	0.120241	0.727	0.54	1.11e-09
TIMM8B	9.35e-19	0.119601	0.679	0.462	2.72e-14
IFNGR2	1.38e-16	0.119588	0.602	0.406	4.01e-12
NUCB1	1.73e-16	0.119264	0.854	0.68	5.04e-12
POLR2L	3.29e-14	0.11922	0.947	0.871	9.59e-10
HEG1	1e-37	0.119012	0.337	0.15	2.93e-33
SCP2	9.95e-15	0.118763	0.762	0.563	2.9e-10
RNF149	1.76e-23	0.118562	0.42	0.238	5.14e-19
VWA5A	7.79e-35	0.118447	0.365	0.172	2.27e-30
COL15A1	9.97e-15	0.118323	0.753	0.559	2.91e-10
DGLUCY	1.83e-42	0.11758	0.298	0.118	5.34e-38
CCDC25	1.61e-22	0.117066	0.608	0.38	4.7e-18
ERH	9.23e-13	0.116777	0.869	0.73	2.69e-08
SIL1	1.67e-24	0.116724	0.533	0.316	4.85e-20
CHST11	5.37e-44	0.11662	0.258	0.094	1.56e-39
CBR3	4.73e-23	0.116597	0.454	0.264	1.38e-18
CD276	2.21e-25	0.116464	0.487	0.282	6.45e-21
FAM98A	3.75e-34	0.116425	0.334	0.154	1.09e-29
TFG	1.37e-19	0.116128	0.662	0.452	3.99e-15
RPL26L1	5.66e-33	0.116114	0.487	0.258	1.65e-28
CNP	3.7e-25	0.11598	0.437	0.245	1.08e-20
DERL1	2.85e-29	0.115933	0.464	0.251	8.32e-25
ADH5	1.4e-10	0.115743	0.834	0.718	4.09e-06
SLC43A3	8.7e-27	0.11571	0.384	0.206	2.53e-22
LACTB	1.24e-35	0.115456	0.409	0.2	3.61e-31
IFT57	3.39e-15	0.115028	0.714	0.507	9.88e-11
ERP44	1.81e-17	0.114895	0.651	0.448	5.26e-13
IFT20	7.85e-26	0.114252	0.563	0.326	2.29e-21
EIF4G1	4.71e-23	0.114191	0.545	0.331	1.37e-18
TAPBPL	4.2e-28	0.11404	0.294	0.141	1.22e-23
GLIPR1	6.44e-36	0.113603	0.288	0.123	1.88e-31
OLFML2B	8.64e-24	0.113602	0.49	0.289	2.52e-19
PSMC4	2.37e-26	0.113525	0.577	0.338	6.9e-22
ABRACL	1.45e-56	0.113512	0.276	0.09	4.24e-52
IL15	3.22e-24	0.113367	0.244	0.116	9.4e-20
SLC35B1	2.32e-38	0.113206	0.436	0.207	6.76e-34
BATF3	5.15e-50	0.113102	0.166	0.043	1.5e-45
OAZ1	1.81e-13	0.112918	0.969	0.923	5.27e-09
RND3	4.87e-09	0.112896	0.89	0.758	0.000142035
RAB1A	1.14e-17	0.112844	0.689	0.478	3.31e-13
TP53I3	1.41e-35	0.112754	0.437	0.213	4.1e-31
MIF	4.17e-11	0.112685	0.805	0.657	1.22e-06
C1RL	1.88e-27	0.112435	0.459	0.251	5.47e-23
GNL3	7.13e-23	0.112284	0.536	0.328	2.08e-18
ITGAV	3.11e-22	0.111872	0.597	0.377	9.06e-18
SSSCA1	4.63e-32	0.111839	0.522	0.282	1.35e-27
NDUFA9	3.62e-23	0.111668	0.46	0.257	1.05e-18
MESD	3.62e-20	0.111185	0.689	0.462	1.05e-15
MRPS21	1.59e-12	0.111131	0.809	0.631	4.65e-08
NDUFS8	1.93e-19	0.111087	0.687	0.464	5.63e-15
SERPINF1	3.74e-12	0.111086	0.977	0.939	1.09e-07
DHX29	1.8e-22	0.110866	0.564	0.351	5.25e-18
CD79B	3.02e-44	0.110836	0.249	0.088	8.8e-40
BTN3A3	1.06e-40	0.110808	0.22	0.077	3.09e-36
KARS	1.49e-31	0.110577	0.346	0.167	4.34e-27
WASHC3	7.8e-20	0.110532	0.606	0.391	2.27e-15
OSBPL8	1.13e-11	0.110489	0.734	0.564	3.3e-07
ECHS1	7.06e-15	0.110312	0.73	0.546	2.06e-10
CCND1	2.47e-12	0.110245	0.571	0.409	7.19e-08
IRF2	3e-24	0.109719	0.429	0.242	8.75e-20
COX5B	3e-11	0.109163	0.922	0.828	8.73e-07
DEPP1	7.14e-10	0.10887	0.134	0.073	2.08e-05
CCT2	4.76e-16	0.108783	0.591	0.401	1.39e-11
LTBR	3.58e-23	0.10869	0.594	0.366	1.04e-18
SLC35F6	4.62e-33	0.108586	0.401	0.198	1.35e-28
RAB5C	9.33e-17	0.10856	0.703	0.492	2.72e-12
PPP4C	7.54e-24	0.108531	0.544	0.321	2.2e-19
SERF2	6.99e-14	0.108519	0.979	0.97	2.04e-09
SOAT1	7.38e-33	0.108391	0.301	0.135	2.15e-28
WDFY1	2.85e-24	0.108192	0.381	0.206	8.31e-20
PSMC2	1.93e-24	0.107888	0.553	0.328	5.63e-20
C1RL-AS1	8.5e-35	0.107878	0.249	0.101	2.48e-30
DNAJC2	1.53e-29	0.107806	0.418	0.217	4.47e-25
MRPL40	3e-17	0.107327	0.681	0.459	8.73e-13
CSTB	2.57e-11	0.107006	0.823	0.691	7.5e-07
C9orf16	7.62e-14	0.106972	0.79	0.617	2.22e-09
PARP10	3.87e-22	0.10671	0.369	0.205	1.13e-17
FBXW5	1.7e-24	0.106448	0.572	0.344	4.96e-20
PPP1CA	1.28e-29	0.106443	0.497	0.271	3.74e-25
SRPRB	1.6e-30	0.10618	0.456	0.24	4.67e-26
RPS19	5.77e-10	0.106162	0.988	0.985	1.68e-05
PCSK7	1.07e-27	0.106042	0.357	0.181	3.1e-23
ELOB	9.25e-14	0.105625	0.958	0.897	2.69e-09
THBS3	9.33e-22	0.105435	0.44	0.258	2.72e-17
TLR3	1.03e-29	0.105421	0.235	0.099	2.99e-25
IMP4	2.14e-29	0.105323	0.459	0.244	6.24e-25
BLVRA	4.2e-29	0.104942	0.41	0.214	1.23e-24
ARPC5L	3.01e-32	0.104687	0.369	0.18	8.76e-28
BAHCC1	2.53e-39	0.104383	0.216	0.076	7.38e-35
SNRNP40	3.1e-31	0.104379	0.443	0.229	9.05e-27
NAGLU	1.27e-20	0.104192	0.511	0.31	3.7e-16
CSTA	7.26e-48	0.10405	0.155	0.039	2.12e-43
FAM207A	1.88e-38	0.104014	0.36	0.16	5.48e-34
RASSF8-AS1	1.43e-27	0.10376	0.434	0.229	4.16e-23
GTF2H5	4.28e-14	0.103714	0.71	0.508	1.25e-09
PSMC1	1.9e-19	0.103516	0.641	0.418	5.53e-15
PLGRKT	6.68e-25	0.103516	0.394	0.216	1.95e-20
EMC6	2.13e-32	0.103484	0.449	0.23	6.21e-28
NFKB2	8.68e-25	0.103427	0.376	0.199	2.53e-20
PSMD11	1.37e-25	0.103311	0.521	0.299	4.01e-21
YBX3	8.17e-13	0.103258	0.948	0.88	2.38e-08
RASSF5	4.65e-31	0.10316	0.194	0.074	1.36e-26
ANXA2	3.07e-07	0.103106	0.993	0.983	0.00895725
MRPL13	5.96e-23	0.103014	0.492	0.288	1.74e-18
PSMD2	6.71e-22	0.102938	0.556	0.338	1.96e-17
C19orf24	8.89e-31	0.102909	0.511	0.276	2.59e-26
FAM96B	1.31e-15	0.102821	0.741	0.533	3.82e-11
EIF5B	1.04e-17	0.102793	0.744	0.532	3.03e-13
SETX	3.27e-16	0.10268	0.617	0.403	9.53e-12
FAH	1.98e-37	0.10267	0.242	0.092	5.78e-33
RCN3	2.33e-11	0.102598	0.785	0.614	6.8e-07
PRPF40A	3.5e-13	0.102471	0.621	0.436	1.02e-08
NABP1	5.54e-23	0.102465	0.313	0.162	1.62e-18
NDUFS3	1.37e-18	0.102405	0.636	0.415	3.99e-14
ILF2	7.45e-15	0.102371	0.605	0.414	2.17e-10
GARS	3.57e-30	0.101872	0.415	0.214	1.04e-25
NOP10	1.55e-14	0.101691	0.678	0.478	4.52e-10
C3orf14	9.47e-35	0.101528	0.358	0.166	2.76e-30
SNRPE	3.19e-14	0.101395	0.785	0.584	9.29e-10
HIST1H2AC	4.7e-12	0.101325	0.282	0.173	1.37e-07
CYBC1	2.25e-27	0.10118	0.455	0.248	6.55e-23
HIVEP3	4.08e-47	0.100996	0.182	0.052	1.19e-42
FAM3C	2.16e-10	0.100872	0.781	0.612	6.29e-06
JAK1	9.33e-12	0.100826	0.806	0.633	2.72e-07
CLTC	3.19e-16	0.100811	0.638	0.438	9.3e-12
ASAH1	1.47e-13	0.100707	0.656	0.483	4.29e-09
MRPL15	8.25e-28	0.100614	0.426	0.226	2.4e-23
LITAF	6.45e-18	0.100282	0.546	0.355	1.88e-13
ZDHHC24	1.61e-37	0.10008	0.346	0.154	4.69e-33
